# Comprehensive Codon Usage Analysis Across Diverse Plant Lineages

**DOI:** 10.1101/2023.11.20.567812

**Authors:** Aasim Majeed, Wahid Ul Rehman, Amitozdeep Kaur, Sreemoyee Das, Josepheena Joseph, Amandeep Singh, Pankaj Bhardwaj

## Abstract

The variation of codon usage patterns in response to the evolution of organisms is an intriguing question to answer. The purpose of this study was to investigate the relevance of the evolutionary events of vascularization and seed production with the codon usage patterns in different plant lineages. We found that the optimal codons of non-vascular lineages generally end with GC, whereas those of the vascular lineages end with AU. Correspondence analysis and model-based clustering showed that the evolution of the codon usage pattern follows the evolutionary event of the vascularization more precisely than that of the seed production. The dinucleotides CpG and TpA were under-represented in all the lineages, whereas the dinucleotide TpG was found over-represented in all the lineages, except algae. Evolutionary-related lineages showed similar codon pair bias (CPB). The dinucleotide CpA showed a similar representation as those of its parent codon pairs. Although natural selection predominates over mutational pressure in determining the codon usage bias (CUB), the relative influence of mutational pressure is higher in the non-vascular lineages than in the vascular lineages.
