## Supplementary file S3 for "Comprehensive Codon Usage Analysis Across Diverse Plant Lineages"

### Sheet: Sheet1
Codon	Cluster
UUU	1
UUC	2
UCU	1
UCC	2
UCA	1
UCG	2
AGU	1
AGC	2
UGU	1
UGC	2
UAU	1
UAC	2
CUU	1
CUC	2
CUA	1
CUG	2
UUA	1
UUG	1
CCU	1
CCC	2
CCA	1
CCG	2
CAA	1
CAG	2
AUU	1
AUC	2
AUA	1
ACU	1
ACC	2
ACA	1
ACG	2
AAU	1
AAC	2
AAA	1
AAG	2
GUU	1
GUC	2
GUA	1
GUG	2
CGU	1
CGC	2
CGA	1
CGG	2
AGA	1
AGG	1
GAA	1
GAG	2
GAU	1
GAC	2
GGU	1
GGC	2
GGA	1
GGG	2
CAU	1
CAC	2
GCU	1
GCC	2
GCA	1
GCG	2
